# Plakins are involved in the maintenance of epithelial polarity

**DOI:** 10.1101/2023.10.16.562500

**Authors:** Juliana Geay, Yoran Margaron, David Gentien, Fabien Reyal, Alain Puisieux, Laurent Blanchoin, Laurent Guyon, Manuel Théry

## Abstract

As epithelia are the interface between the organism and the external environment, they are often subject to damage and must be frequently renewed. However, maintaining epithelial integrity during this renewal is challenging, and loss of cell polarity is a potent inducer of tumorigenesis. In this study, we used transcriptomic data from breast cancer cells at different stages of tumor development to identify molecular changes associated with the early stages of tumor transformation. We correlated these protein expression profiles with either cell polarity defects or cell progression along the epithelial-to-mesenchymal transition (EMT). We identified plakins, namely epiplakin (EPPK1), desmoplakin (DSP) and periplakin (PPL), that were downregulated in cells that had lost their epithelial polarity and also downregulated in cells that had progressed through EMT. We further tested them experimentally by knocking down their expression in a non-tumorigenic epithelial breast cell line (MCF10A). We demonstrated their causal role in the loss of polarity, as revealed by the misorientation of the nuclear centrosome vector. We also found that vimentin, a marker of EMT, was overexpressed in plakin knocked-down cells, suggesting that plakins may have both a structural and a regulatory role in maintaining the epithelial state.
