## Supplemental Table S3 for "Plakins are involved in the maintenance of epithelial polarity"

### Sheet: 23-09-18_lguyon_MAPs_corPE_corE
Gene.ID	refseq	hgnc_symbol	cor_PE	cor_EMT
5493	NM_002705	PPL	0.47	-0.914888
6712	NM_006946	SPTBN2	0.24	-0.899808
5357	NM_002670	PLS1	0.021	-0.873849
1832	NM_004415	DSP	0.44	-0.867678
147700	NM_177417	KLC3	0.63	-0.832542
57662	XM_048362	CAMSAP3	0.48	-0.795674
83481	NM_031308	EPPK1	0.67	-0.741586
55614	NM_024704	KIF16B	0.52	-0.7047
57530	NM_020770	CGN	-0.061	-0.701734
23224	NM_182914	SYNE2	0.69	-0.609783
6249	NM_002956	CLIP1	-0.091	-0.603078
4926	XM_011545056	NUMA1	0.16	-0.58262
55605	NM_017641	KIF21A	0.16	-0.562292
2125	NM_001988	EVPL	0.4	-0.526139
64147	NM_001134878	KIF9	0.16	-0.481821
5347	NM_005030	PLK1	-0.6	-0.479881
9212	NM_004217	AURKB	-0.71	-0.451149
11104	NM_007044	KATNA1	-0.33	-0.426759
22974	XM_011528697	TPX2	-0.62	-0.425528
3835	NM_007317	KIF22	-0.46	-0.424545
23332	NM_015282	CLASP1	0.56	-0.407095
10112	NM_005733	KIF20A	-0.28	-0.400736
1641	NM_178153	DCX	-0.4	-0.356795
9585	NM_016195	KIF20B	-0.36	-0.332645
9793	NM_014756	CKAP5	-0.44	-0.31461
90990	NM_145754	KIFC2	-0.26	-0.293161
23189	NM_015158	KANK1	0.58	-0.285661
84643	NM_032559	KIF2B	0.43	-0.280294
64837	NM_001134774	KLC2	-0.51	-0.27429
57731	NM_020971	SPTBN4	-0.31	-0.270317
56288	NM_019619	PARD3	0.27	-0.268798
667	NM_001723	DST	0.17	-0.241718
1756	NM_004006	DMD	-0.028	-0.241468
9055	NM_003981	PRC1	-0.51	-0.232808
3834	NM_005355	KIF25	-0.021	-0.232302
10749	NM_006612	KIF1C	-0.39	-0.228644
3619	NM_020238	INCENP	-0.55	-0.15955
11004	NM_006845	KIF2C	-0.62	-0.155736
113220	NM_138424	KIF12	0.18	-0.154083
6790	NM_003600	AURKA	-0.69	-0.152993
8500	NM_003626	PPFIA1	-0.0045	-0.151743
9928	NM_014875.2	KIF14	-0.35	-0.151491
56992	NM_020242	KIF15	-0.63	-0.133977
3832	NM_004523	KIF11	-0.46	-0.123316
5339	NM_000445	PLEC	0.12	-0.115669
4137	NM_016835	MAPT	-0.22	-0.1121
4134	NM_002375	MAP4	-0.25	-0.0955324
11127	NM_007054	KIF3A	-0.066	-0.0937046
163183	NM_001039876	SYNE4	0.068	-0.0925426
24137	NM_012310	KIF4A	-0.61	-0.0759499
9493	NM_004856	KIF23	-0.46	-0.0436447
6709	NM_003127	SPTAN1	-0.12	-0.0313015
88	NM_001103	ACTN2	-0.49	-0.0292593
3833	NM_002263	KIFC1	-0.59	-0.0244316
23303	NM_015254	KIF13B	0.2	0.0141179
89953	NM_138343	KLC4	-0.016	0.0544072
81930	NM_031217	KIF18A	-0.38	0.0631128
547	NM_004321	KIF1A	-0.11	0.0700154
10300	XM_006721121	KATNB1	-0.31	0.0784819
87	NM_001102	ACTN1	-0.14	0.0922777
146909	NM_001080443	KIF18B	-0.54	0.115778
57576	NM_001122819.2	KIF17	-0.7	0.120207
6711	NM_003128	SPTBN1	-0.2	0.123567
332	NM_001168	BIRC5	-0.11	0.130423
1639	AF207661	DCTN1	-0.19	0.135817
1062	NM_001813	CENPE	-0.49	0.143236
90102	NM_001134437	PHLDB2	0.32	0.167664
3895	NM_001079521	KTN1	0.075	0.170178
26153	NM_015656	KIF26A	-0.68	0.174677
23046	NM_017596	KIF21B	-0.18	0.175499
22919	NM_012325	MAPRE1	-0.59	0.17676
51332	NM_016642	SPTBN5	-0.12	0.194879
221458	NM_145027	KIF6	-0.4	0.214789
3925	NM_005563	STMN1	-0.2	0.232788
124602	NM_153209	KIF19	0.00025	0.247284
3796	NM_001098511	KIF2A	0.12	0.266689
161176	NM_152592	SYNE3	-0.028	0.268772
23122	NM_001207044	CLASP2	-0.27	0.277074
374654	NM_198525	KIF7	-0.26	0.288034
3831	AK299527	KLC1	-0.28	0.298216
1778	NM_001376	DYNC1H1	-0.19	0.30331
347240	NM_194313	KIF24	-0.54	0.312056
3800	NM_004522	KIF5C	-0.34	0.318421
3798	NM_004984	KIF5A	0.1	0.344094
10513	NM_006380	APPBP2	-0.29	0.348739
23095	NM_015074	KIF1B	-0.3	0.353674
3799	NM_004521	KIF5B	-0.19	0.35594
5048	NM_000430	PAFAH1B1	-0.32	0.360315
84952	NM_032866	CGNL1	-0.54	0.363194
84557	NM_181509	MAP1LC3A	-0.24	0.363789
9371	NM_004798	KIF3B	-0.27	0.371017
4130	NM_002373	MAP1A	-0.037	0.381019
22920	NM_014970	KIFAP3	0.049	0.406598
23271	NM_203459	CAMSAP2	0.29	0.410273
4133	NM_001039538	MAP2	0.23	0.41503
55582	NM_017576.2	KIF27	-0.42	0.43605
55083	NM_018012	KIF26B	-0.31	0.470657
8496	NM_003622	PPFIBP1	-0.046	0.479667
324	NM_000038	APC	0.035	0.510337
23499	NM_033044	MACF1	-0.16	0.525263
55201	NM_018174	MAP1S	-0.21	0.556201
63971	NM_001105566	KIF13A	-0.18	0.571054
57519	NM_020759	STARD9	-0.21	0.589082
3797	NM_002254	KIF3C	-0.22	0.615107
6867	NM_006283	TACC1	0.011	0.699808
3801	NM_001130099	KIFC3	-0.41	0.738418
23345	NM_182961	SYNE1	-0.55	0.752689
9857	NM_014810	CEP350	0.036	0.76719
4131	NM_005909	MAP1B	-0.48	0.930817
285643	NM_001099293	KIF4B	-0.7	NA
